# An Amygdalar Oscillator Coordinates Cellular and Behavioral Rhythms

**DOI:** 10.1101/2024.03.08.584151

**Authors:** Qiang Liu, Jiali Xiong, Dong Won Kim, Sang Soo Lee, Benjamin J. Bell, Chloe Alexandre, Seth Blackshaw, Alban Latremoliere, Mark N. Wu

## Abstract

Circadian rhythms are generated by the master pacemaker suprachiasmatic nucleus (SCN), in concert with local clocks throughout the body. While many brain regions exhibit cycling clock gene expression, the identity of a discrete extra-SCN brain oscillator that produces rhythmic behavior has remained elusive. Here, we show that an extra-SCN oscillator in the lateral amygdala (LA) is defined by expression of the clock-output molecule mWAKE/ANKFN1. mWAKE is enriched in the anterior/dorsal LA (adLA), and strikingly, selective disruption of clock function or excitatory signaling in adLA^mWAKE^ neurons abolishes Period2 (Per2) rhythms throughout the LA. mWAKE levels rise at night and promote rhythmic excitability of adLA^mWAKE^ neurons by upregulating Ca^2+^-activated K^+^ channel activity specifically at night. adLA^mWAKE^ neurons coordinate rhythmic sensory perception and anxiety in a clock-dependent and WAKE-dependent manner. Together, these data reveal the cellular identity of an extra-SCN brain oscillator and suggest a multi-level hierarchical system organizing molecular and behavioral rhythms.
