## Supplemental Table 2 for "An Amygdalar Oscillator Coordinates Cellular and Behavioral Rhythms"

### Sheet: pvLA-mWAKE_Pos_vs_Neg
Table S2. pvLA Differential Gene Expression
avg_logFC Pos = mWake-Positive > mWake-Negative
avg_logFC Neg = mWake-Positive < mWake-Negative
gene	p_val	avg_logFC	mWake-Positive	mWake-Negative
mWake	8.37202e-174	0.730732	0.677	0.31
mWake-Cre	4.57176e-86	0.573117	0.422	0.156
Tmsb10	0.000998108	0.278625	0.618	0.574
mt-Nd4	0.00471027	0.216613	0.798	0.77
Arf3	0.006907	0.196142	0.774	0.754
mt-Co1	0.00651623	0.193941	0.869	0.847
Polr2l	0.00018907	0.167197	0.347	0.29
Fhod3	6.5061e-06	0.162224	0.465	0.394
Rorb	4.86508e-07	0.162185	0.25	0.178
Cops9	0.0051549	0.161558	0.482	0.446
mt-Nd4l	0.00700327	0.161015	0.544	0.501
Atp5mpl	0.00620693	0.152164	0.558	0.521
Naa38	0.00683949	0.149594	0.405	0.37
Pcp4	0.00966309	0.149039	0.501	0.463
Rps28	0.0055747	0.148372	0.682	0.644
Ndufc1	0.00408248	0.147684	0.507	0.46
Kcnh5	9.3051e-06	0.146544	0.428	0.358
Bmpr1b	0.000104458	0.141807	0.265	0.205
Sec61g	0.00710976	0.140802	0.556	0.52
Snca	0.00806986	0.139246	0.818	0.8
Cox7c	0.00271379	0.135935	0.807	0.774
Rps24	0.00391913	0.135473	0.73	0.686
Otub1	0.00443894	0.133487	0.486	0.449
Ndufv3	0.00559694	0.133319	0.502	0.456
Gapdh	0.00871208	0.132287	0.631	0.595
Lsm7	0.00637922	0.130478	0.572	0.539
Stxbp1	0.0025764	0.129323	0.884	0.872
Maged1	0.00196178	0.126303	0.621	0.574
Cox8a	0.00245152	0.126053	0.711	0.668
Rpl13a	0.00991285	0.125752	0.645	0.631
Atp5o	0.00380337	0.124046	0.517	0.47
Rpl36	0.0069682	0.121909	0.661	0.629
Trmt112	0.00668651	0.12114	0.485	0.445
Cox6a1	0.00100478	0.118405	0.618	0.569
Vps28	0.00533123	0.117603	0.431	0.393
Uqcrq	0.00207222	0.116137	0.584	0.529
Rpl11	0.0045457	0.115055	0.666	0.621
Dpy30	0.00261238	0.11474	0.487	0.45
Zfp536	0.00882663	0.114476	0.35	0.311
Uqcc2	0.00526591	0.113586	0.486	0.441
Ap2s1	0.00419569	0.113562	0.503	0.458
Tma7	0.00549656	0.112574	0.645	0.602
Eif4a2	0.00480209	0.111648	0.725	0.681
Higd2a	0.00640917	0.110973	0.575	0.536
AI413582	0.000598777	0.110948	0.35	0.297
Serp2	0.00655688	0.110002	0.699	0.65
Snrpd2	0.00961805	0.108606	0.511	0.464
Trappc2l	0.0094031	0.108222	0.465	0.42
Polr2k	0.00868867	0.106342	0.508	0.464
Lamtor2	0.00285515	0.105317	0.526	0.47
2310009A05Rik	0.00225936	0.104234	0.305	0.264
Slirp	0.00615333	0.104199	0.443	0.406
Fabp3	0.00941268	0.103957	0.492	0.442
Rps20	0.00182156	0.103902	0.68	0.625
Mrpl14	0.00194686	0.103605	0.391	0.339
Uba52	0.0020443	0.0989588	0.572	0.514
Ensa	0.00560476	0.0977846	0.713	0.673
Actr1b	0.000148519	0.0977337	0.583	0.512
Nrsn1	0.00593257	0.0972133	0.498	0.463
Nhp2	0.00405839	0.0953579	0.348	0.305
Txn2	0.00125362	0.094542	0.483	0.425
Wsb2	0.00028352	0.0935475	0.543	0.472
Cep170b	0.00787762	0.0931946	0.381	0.344
Psmb1	0.00780797	0.0931316	0.61	0.563
Il34	4.16606e-05	0.0928183	0.608	0.547
Txndc17	0.00697735	0.092427	0.474	0.429
Erbb4	0.000665974	0.0919848	0.328	0.27
Lpcat4	0.00116004	0.0918035	0.436	0.39
Cpne4	0.00444664	0.0915064	0.958	0.953
Pgbd5	0.00348951	0.0913513	0.844	0.806
Plxnd1	0.000463233	0.0913273	0.546	0.5
Sap18	0.00851029	0.0903167	0.416	0.379
4930467D21Rik	0.00784037	0.0882669	0.29	0.247
Rbis	0.00903017	0.0875789	0.692	0.649
Rab7	0.0088525	0.0870248	0.656	0.629
Mt1	9.75004e-05	0.0868354	0.329	0.267
Sema3d	0.00484994	0.085323	0.1	0.071
Slc8a2	0.000342725	0.0843533	0.781	0.738
Ly6e	0.00160872	0.0839927	0.398	0.346
Nisch	0.000764325	0.0833278	0.828	0.778
Vsnl1	0.00198181	0.0833122	0.948	0.927
Peg13	0.00298066	0.0833093	0.316	0.272
Arhgef25	0.00125991	0.0831662	0.719	0.66
Tmem223	0.00613538	0.0830308	0.449	0.403
Ss18l2	0.00318887	0.0822067	0.45	0.401
Psma4	0.00806615	0.0819775	0.48	0.429
Bag6	0.00515426	0.0811361	0.395	0.349
Snapc5	0.00347403	0.0810148	0.278	0.236
Ypel1	0.000703796	0.0805781	0.507	0.454
Pcbp2	0.00276011	0.0802102	0.795	0.785
Psma7	0.00881755	0.0790873	0.526	0.471
Mrpl27	0.00449314	0.0789758	0.491	0.443
Mpped2	0.000366694	0.0787399	0.771	0.714
Capns1	0.00172547	0.0780638	0.488	0.432
Ap2a1	0.00835896	0.0779976	0.579	0.538
Vwc2	0.00826181	0.0779412	0.624	0.579
Cyfip2	0.00374003	0.0775521	0.899	0.884
Nop16	0.00407517	0.0774245	0.244	0.205
Vwc2l	0.00220542	0.0773614	0.218	0.175
Uba1	0.007763	0.0768837	0.472	0.423
Tm2d1	0.00452869	0.0768705	0.631	0.596
Dnal4	0.00268661	0.0767488	0.433	0.381
Sft2d1	0.00211709	0.0764434	0.442	0.399
Synj1	0.00484656	0.0763671	0.833	0.809
Rpl23a	0.00529623	0.0758159	0.526	0.482
Eef1e1	0.00113074	0.0751362	0.432	0.369
Mef2d	0.00176874	0.075098	0.674	0.629
Mef2c	0.000299519	0.0743882	1	1
Adk	0.00906794	0.0743074	0.466	0.426
Mrpl51	0.00367208	0.0737778	0.442	0.385
Ubqln2	0.00265273	0.0730214	0.406	0.35
Drap1	0.00284953	0.0727884	0.508	0.442
Dtnbp1	0.00069219	0.0720468	0.689	0.633
Prrc2b	0.00242671	0.0718223	0.797	0.75
Nudcd3	0.00202414	0.0714595	0.825	0.799
Chchd7	0.000348494	0.0714242	0.399	0.334
Mgll	0.00172271	0.0713537	0.541	0.481
Mb21d2	0.00190376	0.0706009	0.434	0.379
Ctbp1	0.00888383	0.0696575	0.456	0.41
Snx32	0.000412644	0.0694326	0.597	0.544
Atxn10	0.00606336	0.0693353	0.862	0.857
Ift22	0.00743673	0.0686281	0.49	0.438
Ssr1	0.00240501	0.0686182	0.657	0.588
Itfg1	0.00268248	0.0678418	0.831	0.797
Cltb	0.00703655	0.0668339	0.65	0.602
Pcdh19	0.00469181	0.0668251	0.771	0.728
3110040N11Rik	0.0029366	0.0668235	0.319	0.272
St5	0.000590572	0.0652135	0.409	0.346
Mapk8ip3	0.00497471	0.0649842	0.729	0.683
Gng10	0.00844607	0.0649499	0.479	0.423
Rab3c	0.00623253	0.0639999	0.947	0.933
Mrpl2	0.00682141	0.0638481	0.387	0.343
Rp9	0.00770197	0.0637577	0.725	0.685
Rad21	0.00695595	0.0636237	0.329	0.285
Larp4b	0.00517941	0.0636035	0.591	0.551
Elfn2	0.00995128	0.0635857	0.55	0.514
Ssr2	0.00750751	0.0620248	0.406	0.356
Gm49969	0.00625871	0.0613927	0.265	0.223
Smarcd3	0.00221054	0.0611842	0.488	0.444
Dctn1	0.00489451	0.0610034	0.634	0.587
Rsl1d1	0.00761681	0.060822	0.522	0.47
Satb1	0.00220556	0.0600779	0.759	0.711
Rad51	7.25467e-05	0.0600337	0.146	0.098
Commd1	0.0073137	0.0599491	0.496	0.446
Mmp17	0.00326742	0.0594184	0.466	0.41
Nacad	0.000325934	0.0594082	0.146	0.103
Atcay	0.00129029	0.0571083	0.589	0.533
Fam49a	0.00767242	0.0567844	0.861	0.839
Tmem126a	0.00869332	0.0559936	0.717	0.684
Asap1	0.0050201	0.055623	0.848	0.832
Kcnq2	0.00532196	0.0553294	0.823	0.768
Atxn7l3	0.00514439	0.054729	0.416	0.357
Gfra2	1.75438e-05	0.0532537	0.091	0.051
Cox16	0.00360756	0.052624	0.828	0.803
Cyb5a	0.008359	0.0522768	0.562	0.5
Hs3st2	0.00805321	0.0518679	0.294	0.247
Gm6710	0.00589967	0.0513474	0.182	0.144
Stk32b	4.90152e-05	-0.0500596	0.045	0.087
Patz1	0.00299923	-0.0500599	0.202	0.249
Hmgxb4	0.00368566	-0.0501017	0.254	0.305
Socs7	0.00811801	-0.0501825	0.362	0.415
Dcaf10	0.00807987	-0.0502257	0.323	0.371
Tnrc6c	0.00255372	-0.0506331	0.943	0.953
Gk	0.00309408	-0.0507609	0.241	0.29
Thbs3	0.0015863	-0.0514497	0.171	0.22
Gabbr2	0.00528237	-0.0516682	0.993	0.997
Plekhg5	0.00898696	-0.0517123	0.289	0.331
Cacna2d1	0.00798289	-0.0517779	0.998	0.998
Fxyd4	0.00100493	-0.0520344	0.138	0.185
2022-03-07	0.0081553	-0.0521154	0.551	0.602
Lrp8os2	0.00236651	-0.0523215	0.141	0.185
Rad51ap2	0.0080138	-0.0526703	0.221	0.264
9330182L06Rik	0.00367005	-0.0529809	0.494	0.552
Ttll11	0.0034906	-0.0534956	0.547	0.613
Sv2c	0.000876562	-0.0536521	0.072	0.11
Pik3cb	0.00574701	-0.053683	0.335	0.383
Zcchc8	0.000359782	-0.0539081	0.341	0.416
Eps15l1	0.00937325	-0.0540667	0.474	0.517
Dennd6a	0.00762491	-0.0543313	0.51	0.55
Tmem165	0.00147977	-0.0546638	0.326	0.386
Atg16l1	0.00861391	-0.0547349	0.517	0.553
Dipk2a	0.00251878	-0.0547899	0.479	0.539
Ttc19	0.00313509	-0.0548589	0.87	0.888
Malat1	0.00188715	-0.0548948	1	1
Gm19938	0.00360856	-0.0549826	0.423	0.476
Armc9	0.00227159	-0.0555669	0.617	0.679
Usp12	0.00387158	-0.0562364	0.421	0.479
Drc1	0.00250777	-0.0564705	0.308	0.363
Fmn2	0.00516743	-0.0577863	0.72	0.767
Lpp	8.4852e-07	-0.0577989	0.037	0.088
Myo9a	0.006673	-0.0578106	0.907	0.913
Pde1a	0.007871	-0.0578572	0.985	0.985
Nrf1	0.00573618	-0.057899	0.403	0.459
Ctnnd1	0.00214177	-0.0580716	0.477	0.541
Fam172a	0.00139046	-0.0580963	0.781	0.828
Kdm7a	0.000799245	-0.0582486	0.435	0.499
Ankrd11	0.00311136	-0.0585688	0.882	0.918
Shkbp1	0.000266624	-0.0589023	0.209	0.269
Zmym4	0.00250441	-0.0589348	0.771	0.812
Xrn1	0.00413746	-0.0591039	0.649	0.71
Dock4	0.00989074	-0.0591901	0.846	0.872
Nrp1	0.000408642	-0.0593523	0.123	0.173
Pcsk5	0.00226022	-0.0597458	0.159	0.203
Glis2	0.000101617	-0.0601305	0.119	0.173
Zfp697	0.0032491	-0.0604531	0.667	0.721
Chpt1	0.00531472	-0.060866	0.441	0.489
Med27	0.00152567	-0.0609531	0.398	0.455
Dapk1	0.00494953	-0.0610337	0.719	0.771
Galnt1	0.00727229	-0.0611648	0.659	0.725
Gpatch1	0.00201104	-0.0616394	0.358	0.409
Aopep	0.00171166	-0.0619172	0.8	0.834
Gm14636	0.00305652	-0.0619875	0.243	0.291
Mirg	0.00164111	-0.0620404	0.501	0.56
Anxa11	0.000127477	-0.0623892	0.139	0.195
Gm26652	4.85179e-05	-0.0624878	0.199	0.27
Camk2d	0.00648061	-0.0634358	0.963	0.973
Gse1	0.00804584	-0.0634862	0.436	0.485
4632427E13Rik	0.000917	-0.0636397	0.493	0.573
Dnajc1	0.00746262	-0.0637193	0.65	0.717
Gm41414	0.00208602	-0.0638101	0.127	0.169
Cbl	0.000361431	-0.0640212	0.545	0.605
Gm16152	0.00252518	-0.0642277	0.269	0.321
Ablim2	0.00497709	-0.0642978	0.753	0.807
Shc3	0.00809847	-0.064534	0.261	0.306
Elmo1	0.00134798	-0.0648861	0.369	0.43
Grm5	0.00994423	-0.0650937	0.996	0.993
Pkp2	0.000708258	-0.0654302	0.175	0.228
Osbpl10	0.00696113	-0.0654594	0.478	0.525
Pou2f2	0.000572242	-0.0655642	0.36	0.426
Arhgap26	0.000391842	-0.0656138	0.801	0.855
Csmd3	0.00981363	-0.0658945	0.961	0.97
Caln1	0.00924933	-0.0660745	0.942	0.942
6430590A07Rik	0.00111186	-0.0660826	0.508	0.571
Thrb	0.00708561	-0.0661459	0.895	0.919
Ryr2	0.0045527	-0.0661562	0.974	0.979
Snhg11	3.97948e-05	-0.0663467	1	1
Iqgap1	0.00429901	-0.0664297	0.531	0.57
Col23a1	0.00063847	-0.0675283	0.161	0.214
Gm10848	0.00122379	-0.0678413	0.144	0.193
Tmcc1	0.00132758	-0.0680287	0.834	0.869
Gm15283	0.00119881	-0.0687525	0.351	0.412
Bach2	0.0081135	-0.069048	0.246	0.289
Zswim6	0.00175157	-0.0697905	0.464	0.534
Kctd1	0.000964707	-0.0699116	0.231	0.287
Mei4	0.0015781	-0.0701198	0.102	0.142
A830018L16Rik	0.00427527	-0.0701463	0.855	0.881
Rian	0.000240943	-0.0702294	0.967	0.97
Ncam1	0.000436056	-0.0709202	0.903	0.923
Zfpm2	0.00677897	-0.0711314	0.772	0.819
Fndc1	0.00954637	-0.0716811	0.177	0.214
Ptpro	0.000358999	-0.0717177	0.165	0.221
Daam1	0.000367832	-0.0728697	0.619	0.676
Kcnmb2	0.00197441	-0.0735871	0.15	0.198
Enah	0.00907384	-0.0736419	0.75	0.775
Jazf1	0.000344757	-0.0737722	0.637	0.708
Kdm6a	0.00106828	-0.0745698	0.431	0.493
Mpdz	0.00211033	-0.0751387	0.721	0.769
Sycp2	0.00591987	-0.0751515	0.339	0.388
Cttnbp2	0.00205192	-0.0755069	0.895	0.915
Atp9b	0.0027288	-0.0757311	0.725	0.752
Ano6	0.00261054	-0.0760402	0.518	0.564
Grk3	0.00124009	-0.0760839	0.5	0.546
Acap2	0.00027976	-0.0768142	0.786	0.819
Tra2a	9.34651e-05	-0.0771339	0.933	0.937
Dmd	0.00496122	-0.0772475	0.805	0.851
Zmym5	6.9635e-05	-0.078021	0.405	0.48
Ptk2	0.000822	-0.078809	0.847	0.882
Lrrc7	0.00176684	-0.0788539	0.945	0.952
Sv2b	0.00548295	-0.0790084	0.938	0.942
Sil1	0.00153359	-0.0794714	0.36	0.408
4933406I18Rik	0.00508514	-0.0800625	0.461	0.514
Atf6	0.000104735	-0.0801318	0.448	0.515
Ppfia2	0.00165734	-0.0801498	0.931	0.942
Zbbx	8.53723e-05	-0.0802073	0.184	0.246
Gria3	0.00282432	-0.0808531	0.989	0.992
Otof	0.00109467	-0.0810779	0.373	0.433
Gm48715	0.00118522	-0.0814605	0.211	0.263
Gm13986	0.00815923	-0.0816424	0.492	0.544
Csnk1g1	0.000528738	-0.0817255	0.728	0.775
Dlgap2	0.00267985	-0.0818053	0.759	0.789
Lrrfip1	0.000179228	-0.0822719	0.683	0.728
Kctd16	0.0074597	-0.0822914	0.991	0.995
Chst9	1.13688e-05	-0.0825928	0.063	0.114
Arl15	0.00271084	-0.0848903	0.677	0.722
C130073E24Rik	0.00222102	-0.0850497	0.808	0.871
Nrg1	0.00964557	-0.0851065	0.769	0.798
Meg3	1.64492e-07	-0.0854011	1	1
Arih1	0.000502475	-0.0856543	0.763	0.806
Macrod2	0.00133202	-0.0860397	0.972	0.972
Asxl2	4.11903e-05	-0.0862519	0.551	0.634
Ankhd1	0.000441817	-0.0864274	0.581	0.64
Zfp346	1.03268e-06	-0.0865579	0.281	0.37
Lrrtm4	0.00232399	-0.0867337	0.768	0.816
Ext1	0.00666055	-0.0872845	0.697	0.742
Neto1	0.00179712	-0.0880749	0.458	0.514
Nr3c2	0.00261303	-0.0883487	0.27	0.321
Fstl4	0.000450737	-0.0888871	0.702	0.754
Xkr4	0.0010157	-0.0890411	0.759	0.809
Lrrtm3	0.000806237	-0.089882	0.861	0.887
Phf21a	9.08617e-05	-0.0917543	0.697	0.742
Maml3	0.000742688	-0.0920207	0.174	0.226
Gm1604a	6.47083e-05	-0.0925773	0.455	0.53
Eml6	0.00326097	-0.0928182	0.716	0.754
Gm26871	0.00411304	-0.0935685	0.844	0.865
Pced1b	0.000342963	-0.0982124	0.365	0.434
Rgs7	0.000117558	-0.0985566	0.922	0.935
Xkr6	0.000856177	-0.098978	0.264	0.316
Macrod2os1	0.00545451	-0.0991244	0.431	0.481
Prkca	7.26265e-05	-0.0993261	0.623	0.698
Tmtc1	0.000776246	-0.100775	0.331	0.385
Rbfox1	0.0015822	-0.101145	0.915	0.922
Adamts18	4.67705e-05	-0.10158	0.161	0.223
Lingo2	0.00284063	-0.101705	0.684	0.728
Large1	0.000722008	-0.10264	0.828	0.855
2022-03-01	0.000244455	-0.103881	0.8	0.845
Zfp804a	0.00602652	-0.104816	0.18	0.219
Dlg2	0.000157009	-0.106176	0.878	0.899
St6galnac3	0.00181725	-0.107364	0.545	0.598
Kcnd3	0.000851947	-0.107383	0.753	0.783
Slc24a2	4.83273e-06	-0.107567	0.264	0.346
Lrrc4c	0.000906084	-0.109831	0.938	0.943
Cacnb2	0.000910456	-0.110079	0.639	0.685
Stxbp6	0.00760025	-0.111141	0.4	0.437
Dgkg	1.7149e-05	-0.116942	0.341	0.419
Hdac9	0.000318084	-0.118054	0.503	0.563
Luzp2	0.00178931	-0.119235	0.324	0.384
Sntb2	2.57231e-06	-0.121494	0.265	0.343
Otud7a	0.000121116	-0.123469	0.74	0.766
Zfp804b	0.0066697	-0.132569	0.236	0.276
Gm15261	0.00340095	-0.13303	0.084	0.117
Rfx3	0.00212742	-0.133256	0.682	0.714
Ndst3	0.000409169	-0.135702	0.197	0.25
Sorcs3	0.00027382	-0.138986	0.301	0.36
Usp29	9.99272e-07	-0.139811	0.665	0.745
Ano10	9.40338e-05	-0.140824	0.328	0.397
Cdh9	7.08709e-05	-0.141994	0.591	0.657
Trhr	1.50228e-07	-0.143791	0.134	0.214
Chrm3	1.89084e-05	-0.148179	0.153	0.218
Sox5	9.54733e-05	-0.150532	0.291	0.363
Nfib	2.71399e-06	-0.154434	0.59	0.67
9530026P05Rik	1.12869e-05	-0.163031	0.205	0.276
Dgkb	1.62502e-08	-0.16707	0.948	0.963
Pde10a	3.69564e-05	-0.180604	0.735	0.768
Cacna1e	2.23026e-07	-0.18901	0.827	0.85
Kirrel3	0.00415069	-0.237463	0.416	0.451
6530403H02Rik	1.79929e-08	-0.327046	0.348	0.439
